# Identification of a specific set of genes predicting obesity before phenotype appearance

**DOI:** 10.1101/2025.02.28.640741

**Authors:** Céline Jousse, Laurent Parry, Gwendal Cueff, Marion Brandolini-Bunlon, Jérémy Tournayre, Alain Bruhat, Anne-Catherine Maurin, Cyrielle Vituret, Julien Averous, Yuki Muranishi, Pierre Fafournoux

## Abstract

Obesity poses significant health and socioeconomic challenges, necessitating early detection of predisposition for effective personalized prevention. To identify candidate predictive markers, our study used two mouse models: one exhibiting interindividual variability in obesity predisposition and another inducing metabolic phenotypes through maternal nutritional stresses. In both cases, predisposition was assessed by challenging mice with a high-fat diet. Using multivariate analyses of transcriptomic data from white adipose tissue we identified a set of genes whose expression correlates with an elevated susceptibility to obesity. Importantly, the expression of these genes was impacted prior to the appearance of any symptoms. A prediction model, incorporating both mouse and publicly available human datasets, confirmed the discriminahve capacihes of our set of genes across species, sexes, and adipose hssue deposits. These genes are promising candidates to serve as diagnostic tools for identifying individuals at risk of obesity.
