## Supplementary Table S1 for "Identification of a specific set of genes predicting obesity before phenotype appearance"

### Sheet: Annotation
197 genes from mouse analysis	143 genes from human + mouse mint.plsda analysis	Loadings for comp1 (mint.plsda analysis )	109 genes from mint.splsda analysis	Loadings for comp1 (mint.splsda analysis)	Gene ID	Type	Tax ID	Homologene Gene ID	Homologene Gene Tax ID	GO:1903311 regulation of mRNA metabolic p	GO:0010975 regulation of neuron projectio	GO:1990542 mitochondrial transmembrane tr	GO:0002090 regulation of receptor interna	GO:0071398 cellular response to fatty aci	GO:0001921 positive regulation of recepto	hsa05014 Amyotrophic lateral sclerosis	GO:0007005 mitochondrion organization	GO:0060192 negative regulation of lipase	R-HSA-9663891 Selective autophagy	GO:0006720 isoprenoid metabolic process	WP5101 Congenital generalized lipodys	GO:0034504 protein localization to nucleu	WP4861 Endoplasmic reticulum stress r	R-HSA-77595 Processing of Intronless Pre-m	GO:0032386 regulation of intracellular tr	GO:0032870 cellular response to hormone s	GO:0034470 ncRNA processing	GO:0002639 positive regulation of immunog	GO:0008610 lipid biosynthetic process
1110046J04RIK					68808	symbol	M. musculus
1700017B05RIK					74211	symbol	M. musculus	56905	H. sapiens	0	0	0	0	0	0	0	0	0	0	0	0	0	0	0	0	0	0	1	0
1700047G03RIK					73339	symbol	M. musculus
5730408K05RIK					67531	symbol	M. musculus
A430105I19RIK					214239	gene_synonym	M. musculus	388115	H. sapiens	0	0	0	0	0	0	0	0	0	0	0	0	0	0	0	0	0	0	0	0
A930004D18RIK					77940	symbol	M. musculus
AACS	AACS	-0.13103	AACS	-0.228286	65985	symbol	H. sapiens	65985	H. sapiens	0	0	1	0	0	0	0	0	0	0	1	0	0	1	0	0	0	0	0	1
AATF	AATF	-0.121339	AATF	0.214789	26574	symbol	H. sapiens	26574	H. sapiens	0	0	0	0	0	0	0	0	0	0	0	0	0	0	0	0	0	1	0	0
ADAP2	ADAP2	0.132512	ADAP2	0.207752	55803	symbol	H. sapiens	55803	H. sapiens	0	0	0	0	0	0	0	0	0	0	0	0	0	0	0	0	0	0	0	0
ADK	ADK	-0.0220641			132	symbol	H. sapiens	132	H. sapiens	0	0	0	0	0	0	0	0	0	0	0	0	0	0	0	0	0	0	0	1
AHNAK	AHNAK	0.0663539	AHNAK	0.191691	79026	symbol	H. sapiens	79026	H. sapiens	0	0	0	0	0	0	0	0	0	1	0	0	0	0	0	0	0	0	0	0
AK010878
AKAP7					9465	symbol	H. sapiens	9465	H. sapiens	0	0	0	0	0	0	0	0	0	0	0	0	0	0	0	0	0	0	0	0
AKR1C12					622402	symbol	M. musculus	8644	H. sapiens	0	0	1	0	1	0	0	0	0	0	1	0	0	0	0	0	1	0	0	1
ANAPC2	ANAPC2	0.0187698			29882	symbol	H. sapiens	29882	H. sapiens	0	1	0	0	0	0	0	0	0	0	0	0	0	0	0	0	0	0	0	0
ANKRD29	ANKRD29	0.0923428	ANKRD29	0.179131	147463	symbol	H. sapiens	147463	H. sapiens	0	0	0	0	0	0	0	0	0	0	0	0	0	0	0	0	0	0	0	0
ANKRD39	ANKRD39	0.0433499	ANKRD39	0.172783	51239	symbol	H. sapiens	51239	H. sapiens	0	0	0	0	0	0	0	0	0	0	0	0	0	0	0	0	0	0	0	0
ANXA1	ANXA1	0.0954885	ANXA1	0.168266	301	symbol	H. sapiens	301	H. sapiens	0	0	1	0	1	0	0	0	1	0	1	0	0	0	0	0	1	0	1	0
ANXA2	ANXA2	0.0583383	ANXA2	-0.157681	302	symbol	H. sapiens	302	H. sapiens	1	0	0	1	0	1	0	0	0	1	0	0	0	0	0	1	0	0	0	0
AP1S1	AP1S1	0.0505508	AP1S1	-0.156849	1174	symbol	H. sapiens	1174	H. sapiens	0	0	0	0	0	1	0	0	0	1	0	0	1	0	0	0	0	0	0	0
ARHGEF6	ARHGEF6	0.0682315	ARHGEF6	0.153575	9459	symbol	H. sapiens	9459	H. sapiens	0	0	0	0	0	0	0	0	0	0	0	0	0	0	0	0	0	0	0	0
ARL4A	ARL4A	0.0552989	ARL4A	0.150994	10124	symbol	H. sapiens	10124	H. sapiens	0	0	0	0	0	0	0	0	0	0	0	0	1	0	0	0	0	0	0	0
ATAD3A	ATAD3A	-0.0724948	ATAD3A	0.149102	55210	symbol	H. sapiens	55210	H. sapiens	0	0	0	0	0	0	0	1	0	0	0	0	0	0	0	0	0	0	0	0
ATRNL1					26033	symbol	H. sapiens	26033	H. sapiens	0	0	0	0	0	0	0	0	0	0	0	0	0	0	0	0	0	0	0	0
BAG4	BAG4	-0.11009	BAG4	-0.148567	9530	symbol	H. sapiens	9530	H. sapiens	1	0	0	0	0	0	0	0	0	0	0	0	0	0	0	1	0	0	0	0
BRWD1	BRWD1	-0.0724283	BRWD1	0.145776	54014	symbol	H. sapiens	54014	H. sapiens	0	0	0	0	0	0	0	0	0	0	0	0	0	0	0	0	0	0	0	0
C1QBP	C1QBP	-0.0306101			708	symbol	H. sapiens	708	H. sapiens	1	0	0	0	0	0	0	0	0	0	0	0	0	0	0	0	0	1	0	0
C1QTNF1	C1QTNF1	0.150857	C1QTNF1	0.14569	114897	symbol	H. sapiens	114897	H. sapiens	0	0	0	0	0	0	0	0	0	0	1	0	0	0	0	0	0	0	0	0
CAMK1	CAMK1	-0.0171624			8536	symbol	H. sapiens	8536	H. sapiens	0	1	0	1	0	0	0	0	1	1	0	0	1	0	0	1	0	0	0	0
CERCAM	CERCAM	0.0955636	CERCAM	-0.143593	51148	symbol	H. sapiens	51148	H. sapiens	0	0	0	0	0	0	0	0	0	0	0	0	0	0	0	0	0	0	0	0
CHST11					50515	symbol	H. sapiens	50515	H. sapiens	0	0	0	0	0	0	0	0	0	0	0	0	0	0	0	0	0	0	0	0
CLP1	CLP1	-0.017926			10978	symbol	H. sapiens	10978	H. sapiens	1	0	0	0	0	0	0	0	0	0	0	0	0	0	1	0	0	1	0	0
CLSTN3					9746	symbol	H. sapiens	9746	H. sapiens	0	0	0	0	0	1	0	0	0	0	0	0	0	0	0	0	0	0	0	0
COL18A1	COL18A1	0.0953341	COL18A1	-0.140098	80781	symbol	H. sapiens	80781	H. sapiens	0	0	0	0	0	0	0	0	0	0	0	0	0	0	0	0	0	0	0	0
COL6A1	COL6A1	0.128121	COL6A1	0.140039	1291	symbol	H. sapiens	1291	H. sapiens	0	0	0	0	0	0	0	0	0	1	0	0	0	0	0	0	1	0	0	0
COL6A2	COL6A2	0.113721	COL6A2	0.139311	1292	symbol	H. sapiens	1292	H. sapiens	0	0	0	0	0	0	0	0	0	1	0	0	0	0	0	0	0	0	0	0
CPA2	CPA2	0.0319273			1358	symbol	H. sapiens	1358	H. sapiens	0	0	0	0	0	0	0	0	0	0	0	0	0	0	0	0	0	0	0	0
CPT1A	CPT1A	0.0356579	CPT1A	0.135515	1374	symbol	H. sapiens	1374	H. sapiens	1	0	1	0	1	0	0	0	0	0	1	0	0	0	0	0	0	0	0	0
CRTAC1					55118	symbol	H. sapiens	55118	H. sapiens	0	0	0	0	0	0	0	0	0	0	0	0	0	0	0	0	0	0	0	0
CSE1L	CSE1L	-0.0709002	CSE1L	0.135483	1434	symbol	H. sapiens	1434	H. sapiens	0	0	0	0	0	0	0	0	0	1	0	0	1	0	0	0	0	0	0	0
CSTF1	CSTF1	-0.0760889	CSTF1	0.131094	1477	symbol	H. sapiens	1477	H. sapiens	1	0	0	0	0	0	0	0	0	0	0	0	0	0	1	0	0	0	0	0
CYP2B10					13088	symbol	M. musculus	1555	H. sapiens	0	0	1	0	0	0	0	0	0	0	1	0	0	0	0	0	0	0	0	0
CYP4V3					102294	symbol	M. musculus	285440	H. sapiens	0	0	1	0	0	0	0	0	0	0	1	0	0	0	0	0	0	0	0	0
D430019H16RIK					268595	symbol	M. musculus	56967	H. sapiens	0	0	0	0	0	0	0	0	0	0	0	0	0	0	0	0	0	0	0	0
DGAT1	DGAT1	-0.106409	DGAT1	-0.129326	8694	symbol	H. sapiens	8694	H. sapiens	0	0	0	0	0	0	0	0	0	0	1	1	0	0	0	0	0	0	0	1
DHRS3	DHRS3	-0.0209637			9249	symbol	H. sapiens	9249	H. sapiens	0	0	0	0	0	0	0	0	0	0	1	0	0	1	0	0	0	0	0	0
DIS3	DIS3	-0.0378772	DIS3	-0.12328	22894	symbol	H. sapiens	22894	H. sapiens	1	0	0	0	0	0	0	0	0	0	0	0	0	0	0	0	0	1	0	0
DNAJB6	DNAJB6	-0.0246583			10049	symbol	H. sapiens	10049	H. sapiens	0	0	0	0	0	0	0	0	1	0	0	0	1	0	0	0	0	0	0	0
DNAJB9	DNAJB9	-0.114666	DNAJB9	-0.119503	4189	symbol	H. sapiens	4189	H. sapiens	0	0	0	0	0	0	0	0	0	0	0	0	0	0	0	0	0	0	1	0
DNAJC25					548645	symbol	H. sapiens	548645	H. sapiens	0	0	0	0	0	0	0	0	0	0	0	0	0	0	0	0	0	0	0	0
DUOXA1					90527	symbol	H. sapiens	90527	H. sapiens	0	0	0	0	0	0	0	0	0	0	1	0	0	0	0	0	0	0	0	0
EHHADH	EHHADH	-0.0340859	EHHADH	0.118112	1962	symbol	H. sapiens	1962	H. sapiens	0	0	1	0	0	0	0	0	0	0	0	0	0	0	0	0	0	0	0	0
EMG1	EMG1	-0.0361131	EMG1	-0.116983	10436	symbol	H. sapiens	10436	H. sapiens	0	0	0	0	0	0	0	0	0	0	0	0	0	0	0	0	0	1	0	0
EPS15	EPS15	0.0534232	EPS15	-0.114941	2060	symbol	H. sapiens	2060	H. sapiens	0	0	0	0	0	1	0	0	0	1	0	0	0	0	0	0	0	0	1	0
EYA2	EYA2	0.0558497	EYA2	-0.112766	2139	symbol	H. sapiens	2139	H. sapiens	0	0	0	0	0	0	0	1	0	0	0	0	0	0	0	0	0	0	0	0
FADS3	FADS3	0.125542	FADS3	0.109998	3995	symbol	H. sapiens	3995	H. sapiens	0	0	1	0	0	0	0	0	0	0	0	0	0	0	0	0	0	0	0	1
FLOT1	FLOT1	0.081898	FLOT1	0.109712	10211	symbol	H. sapiens	10211	H. sapiens	0	0	0	1	0	0	0	0	0	1	0	0	0	0	0	0	1	0	0	0
FXN	FXN	-0.051879	FXN	-0.108859	2395	symbol	H. sapiens	2395	H. sapiens	0	0	0	0	0	0	0	1	0	0	0	0	0	1	0	0	0	0	0	0
GAMT	GAMT	0.033257			2593	symbol	H. sapiens	2593	H. sapiens	0	0	1	0	0	0	0	0	0	0	0	0	0	0	0	0	0	0	0	1
GDE1	GDE1	-0.0740847	GDE1	-0.107347	51573	symbol	H. sapiens	51573	H. sapiens	0	0	0	0	0	0	0	0	0	0	1	0	0	0	0	0	0	0	0	0
GLUL	GLUL	-0.188559	GLUL	0.105046	2752	symbol	H. sapiens	2752	H. sapiens	0	0	0	0	0	0	0	0	0	1	0	0	0	0	0	0	0	1	0	1
GM5144					381002	symbol	M. musculus
GPC1	GPC1	0.1637	GPC1	-0.104361	2817	symbol	H. sapiens	2817	H. sapiens	0	0	0	0	0	0	0	0	0	1	1	0	0	0	0	0	0	0	1	0
GPX7	GPX7	0.069394	GPX7	0.103502	2882	symbol	H. sapiens	2882	H. sapiens	0	0	0	0	0	0	1	0	0	0	0	0	0	0	0	0	0	0	0	0
GUCD1					83606	symbol	H. sapiens	83606	H. sapiens	0	0	0	0	0	0	0	0	0	0	0	0	0	0	0	0	0	0	0	0
HAPLN3					145864	symbol	H. sapiens	145864	H. sapiens	0	0	0	0	0	0	0	0	0	0	0	0	0	0	0	0	0	0	0	0
HDAC9	HDAC9	0.0295023			9734	symbol	H. sapiens	9734	H. sapiens	0	0	0	0	0	0	0	0	1	0	0	0	0	0	0	0	1	0	1	0
HEBP1	HEBP1	0.128615	HEBP1	0.101045	50865	symbol	H. sapiens	50865	H. sapiens	0	0	0	0	0	0	0	0	0	0	0	0	0	0	0	0	0	0	0	0
HIP1	HIP1	0.0746409	HIP1	0.099831	3092	symbol	H. sapiens	3092	H. sapiens	0	0	0	1	0	0	0	0	0	1	0	0	0	0	0	0	0	0	0	0
HOXA5	HOXA5	-0.112954	HOXA5	-0.0928942	3202	symbol	H. sapiens	3202	H. sapiens	0	0	0	0	0	0	0	0	0	0	0	0	0	0	0	0	0	0	1	0
HSPA9	HSPA9	-0.0666054	HSPA9	-0.0928513	3313	symbol	H. sapiens	3313	H. sapiens	0	0	0	0	0	0	0	1	0	0	0	0	1	0	0	0	0	0	0	0
HTRA3	HTRA3	0.108015	HTRA3	0.0925668	94031	symbol	H. sapiens	94031	H. sapiens	0	0	0	0	0	0	0	0	0	0	0	0	0	0	0	0	0	0	0	0
IAH1	IAH1	0.0859614	IAH1	0.0913806	285148	symbol	H. sapiens	285148	H. sapiens	0	0	0	0	0	0	0	0	0	0	0	0	0	0	0	0	0	0	0	0
INTS4	INTS4	-0.0620981	INTS4	0.0912701	92105	symbol	H. sapiens	92105	H. sapiens	0	0	0	0	0	0	0	0	0	0	0	0	0	0	0	0	0	1	0	0
IRS1	IRS1	-0.134408	IRS1	0.0910429	3667	symbol	H. sapiens	3667	H. sapiens	1	0	0	0	1	0	1	0	0	0	1	1	0	0	0	0	1	0	0	0
ITIH5	ITIH5	0.17461	ITIH5	-0.0869574	80760	symbol	H. sapiens	80760	H. sapiens	0	0	0	0	0	0	0	0	0	0	0	0	0	0	0	0	0	0	0	0
ITSN1	ITSN1	0.0187755			6453	symbol	H. sapiens	6453	H. sapiens	0	0	0	0	0	0	0	0	0	1	0	0	0	0	0	0	0	0	0	0
JTB	JTB	-0.06805	JTB	0.0866391	10899	symbol	H. sapiens	10899	H. sapiens	0	0	0	0	0	0	0	1	0	0	0	0	0	0	0	0	0	0	0	0
KIDINS220	KIDINS220	-0.00494404			57498	symbol	H. sapiens	57498	H. sapiens	0	1	0	0	0	0	0	0	0	0	0	0	0	0	0	0	0	0	0	0
LARP1	LARP1	-0.0786149	LARP1	0.0860437	23367	symbol	H. sapiens	23367	H. sapiens	1	0	0	0	0	0	0	0	0	0	0	0	0	0	0	0	1	0	0	0
LCMT2	LCMT2	-0.0724475	LCMT2	0.0849065	9836	symbol	H. sapiens	9836	H. sapiens	0	0	0	0	0	0	0	0	0	0	0	0	0	0	0	0	0	1	0	0
LDLRAD4					753	symbol	H. sapiens	753	H. sapiens	0	0	0	0	0	0	0	0	0	0	0	0	0	0	0	0	0	0	0	0
LEO1	LEO1	-0.0485488	LEO1	-0.0827468	123169	symbol	H. sapiens	123169	H. sapiens	1	0	0	0	0	0	0	0	0	0	0	0	0	0	1	0	0	0	0	0
LGALS1	LGALS1	0.060371	LGALS1	0.0772445	3956	symbol	H. sapiens	3956	H. sapiens	0	0	0	0	0	0	0	0	0	0	0	0	0	0	0	0	0	0	1	0
LHFPL2	LHFPL2	0.13781	LHFPL2	-0.076393	10184	symbol	H. sapiens	10184	H. sapiens	0	0	0	0	0	0	0	0	0	0	0	0	0	0	0	0	0	0	0	0
LHPP	LHPP	0.0279238			64077	symbol	H. sapiens	64077	H. sapiens	0	0	0	0	0	0	0	0	0	0	0	0	0	0	0	0	0	0	0	0
LRRC20	LRRC20	0.0717491	LRRC20	-0.0758412	55222	symbol	H. sapiens	55222	H. sapiens	0	0	0	0	0	0	0	0	0	0	0	0	0	0	0	0	0	0	0	0
LSM1	LSM1	-0.0711089	LSM1	0.0739065	27257	symbol	H. sapiens	27257	H. sapiens	1	0	0	0	0	0	0	0	0	0	0	0	0	0	0	0	0	0	0	0
MAN1B1	MAN1B1	0.125521	MAN1B1	0.0712624	11253	symbol	H. sapiens	11253	H. sapiens	0	0	0	0	0	0	0	0	0	0	0	0	0	0	0	0	0	0	0	0
MAN2B1	MAN2B1	0.0963692	MAN2B1	-0.0668358	4125	symbol	H. sapiens	4125	H. sapiens	0	0	0	0	0	0	0	0	0	0	0	0	0	0	0	0	0	0	0	0
MAN2B2	MAN2B2	0.0911659	MAN2B2	-0.0664291	23324	symbol	H. sapiens	23324	H. sapiens	0	0	0	0	0	0	0	0	0	0	0	0	0	0	0	0	0	0	0	0
MAP1LC3A	MAP1LC3A	0.069347	MAP1LC3A	0.0627839	84557	symbol	H. sapiens	84557	H. sapiens	0	0	0	0	0	0	1	1	0	1	0	0	0	1	0	0	0	0	0	0
MDFIC	MDFIC	0.0483775	MDFIC	-0.0627104	29969	symbol	H. sapiens	29969	H. sapiens	0	0	0	0	0	0	0	0	0	0	0	0	0	0	0	1	0	0	0	0
METRN	METRN	0.0919384	METRN	0.0605787	79006	symbol	H. sapiens	79006	H. sapiens	0	1	0	0	0	0	0	0	0	0	0	0	0	0	0	0	0	0	0	0
METTL16	METTL16	-0.0390454	METTL16	-0.0597598	79066	symbol	H. sapiens	79066	H. sapiens	1	0	0	0	0	0	0	0	0	0	0	0	0	0	0	0	0	1	0	0
METTL6					131965	symbol	H. sapiens	131965	H. sapiens	0	0	0	0	0	0	0	0	0	0	0	0	0	0	0	0	0	1	0	0
MICU2					221154	symbol	H. sapiens	221154	H. sapiens	0	0	1	0	0	0	0	0	0	0	0	0	0	0	0	0	0	0	0	0
MOGAT2					80168	symbol	H. sapiens	80168	H. sapiens	0	0	0	0	0	0	0	0	0	0	0	0	0	0	0	0	0	0	0	1
MRGBP					55257	symbol	H. sapiens	55257	H. sapiens	0	0	0	0	0	0	0	0	0	0	0	0	0	0	0	0	0	0	0	0
MRPL47					57129	symbol	H. sapiens	57129	H. sapiens	0	0	0	0	0	0	0	0	0	0	0	0	0	0	0	0	0	0	0	0
MTMR4	MTMR4	-0.128656	MTMR4	-0.0583782	9110	symbol	H. sapiens	9110	H. sapiens	1	0	0	0	1	0	1	0	0	0	0	0	0	0	0	0	0	0	0	1
MTURN					222166	symbol	H. sapiens	222166	H. sapiens	0	0	0	0	0	0	0	0	1	0	0	0	0	0	0	0	0	0	0	0
MYCBP2	MYCBP2	0.0250748			23077	symbol	H. sapiens	23077	H. sapiens	0	1	0	0	0	0	0	0	0	0	0	0	0	0	0	0	0	0	0	0
MYL12B					103910	symbol	H. sapiens	103910	H. sapiens	0	0	0	0	0	0	0	0	0	1	0	0	0	0	0	0	0	0	0	0
NAA25					80018	symbol	H. sapiens	80018	H. sapiens	0	0	0	0	0	0	0	0	0	0	0	0	0	0	0	0	0	0	0	0
NCBP1	NCBP1	-0.107436	NCBP1	-0.0577836	4686	symbol	H. sapiens	4686	H. sapiens	1	0	0	1	0	0	1	0	0	1	0	0	1	0	1	0	0	1	0	0
NDUFS2	NDUFS2	-0.111567	NDUFS2	-0.0574192	4720	symbol	H. sapiens	4720	H. sapiens	0	0	0	0	0	0	1	1	0	0	0	0	0	1	0	0	0	0	0	0
NFIL3	NFIL3	-0.0409074	NFIL3	-0.0573495	4783	symbol	H. sapiens	4783	H. sapiens	0	0	0	0	0	0	0	0	0	0	0	1	0	0	0	0	0	0	1	0
NT5DC1	NT5DC1	-0.0965625	NT5DC1	-0.0573214	221294	symbol	H. sapiens	221294	H. sapiens	0	0	0	0	0	0	0	0	0	0	0	0	0	0	0	0	0	0	0	0
NUP54	NUP54	-0.0727423	NUP54	0.0566612	53371	symbol	H. sapiens	53371	H. sapiens	0	0	0	0	0	0	1	0	0	0	0	0	1	0	0	1	0	0	0	0
PALMD	PALMD	0.0548878	PALMD	0.0563214	54873	symbol	H. sapiens	54873	H. sapiens	0	0	0	0	0	0	0	0	0	0	0	0	0	0	0	0	0	0	0	0
PAM	PAM	0.102129	PAM	-0.0553789	5066	symbol	H. sapiens	5066	H. sapiens	0	0	0	0	0	0	0	0	0	0	0	0	0	0	0	0	0	0	0	1
PAMR1	PAMR1	0.103797	PAMR1	-0.0550716	25891	symbol	H. sapiens	25891	H. sapiens	0	0	0	0	0	0	0	0	0	0	0	0	0	0	0	0	0	0	0	0
PCBP1	PCBP1	-0.0485223	PCBP1	-0.0535272	5093	symbol	H. sapiens	5093	H. sapiens	0	0	0	0	0	0	0	0	0	0	0	0	0	0	0	0	0	0	0	0
PCOLCE2	PCOLCE2	0.147789	PCOLCE2	0.053104	26577	symbol	H. sapiens	26577	H. sapiens	0	0	0	0	0	0	0	0	0	0	0	0	0	0	0	0	0	0	0	0
PDSS1	PDSS1	-0.0788912	PDSS1	0.0528542	23590	symbol	H. sapiens	23590	H. sapiens	0	0	0	0	0	0	0	0	0	0	1	0	0	0	0	0	0	0	0	1
PGM2L1	PGM2L1	0.0695637	PGM2L1	0.0527851	283209	symbol	H. sapiens	283209	H. sapiens	0	0	0	0	0	0	0	0	0	0	0	0	0	0	0	0	0	0	0	0
PHB2	PHB2	-0.140599	PHB2	0.0511429	11331	symbol	H. sapiens	11331	H. sapiens	0	0	0	0	1	0	1	1	1	0	0	0	1	0	0	0	1	0	1	0
PHF8	PHF8	0.0130191			23133	symbol	H. sapiens	23133	H. sapiens	0	0	0	0	0	0	0	0	0	0	0	0	0	0	0	0	0	0	0	0
PID1	PID1	0.122539	PID1	-0.0508757	55022	symbol	H. sapiens	55022	H. sapiens	0	0	0	0	1	0	0	1	0	0	0	0	0	1	0	0	1	0	0	0
PINX1	PINX1	0.0224362			54984	symbol	H. sapiens	54984	H. sapiens	0	0	0	1	0	0	0	0	1	0	0	0	1	0	0	0	0	0	0	0
PLCE1	PLCE1	0.0494721	PLCE1	0.0494711	51196	symbol	H. sapiens	51196	H. sapiens	0	1	0	0	0	0	0	0	0	0	0	0	0	0	0	0	0	0	0	1
PMEPA1	PMEPA1	0.10821	PMEPA1	-0.0487489	56937	symbol	H. sapiens	56937	H. sapiens	0	0	0	0	1	0	0	0	0	0	0	0	0	0	0	0	1	0	0	0
PMVK	PMVK	0.0240011			10654	symbol	H. sapiens	10654	H. sapiens	0	0	0	0	0	0	0	0	0	0	1	0	0	0	0	0	0	0	0	1
POLE4	POLE4	-0.0252481			56655	symbol	H. sapiens	56655	H. sapiens	0	0	0	0	0	0	0	0	0	0	0	0	0	0	0	0	0	0	0	0
PPFIA3	PPFIA3	0.0625521	PPFIA3	0.0483786	8541	symbol	H. sapiens	8541	H. sapiens	0	0	0	0	0	1	0	0	0	1	0	0	0	0	0	0	0	0	0	0
PPP1CC	PPP1CC	-0.0384094	PPP1CC	0.0476903	5501	symbol	H. sapiens	5501	H. sapiens	0	0	0	0	1	0	0	0	0	0	0	0	0	1	1	1	0	0	0	0
PPP1R15B	PPP1R15B	-0.0965917	PPP1R15B	-0.0468542	84919	symbol	H. sapiens	84919	H. sapiens	1	0	0	0	0	0	0	0	0	0	0	0	0	1	0	0	0	0	0	0
PPP1R1A	PPP1R1A	-0.0896989	PPP1R1A	0.0427817	5502	symbol	H. sapiens	5502	H. sapiens	0	0	0	0	0	0	0	0	0	0	0	0	0	1	0	0	0	0	0	0
PQLC3					130814	gene_synonym	H. sapiens	130814	H. sapiens	0	0	0	0	0	0	0	0	0	0	0	0	0	0	0	0	0	0	0	0
PRELP	PRELP	0.0519896	PRELP	-0.0421133	5549	symbol	H. sapiens	5549	H. sapiens	0	0	0	0	0	0	0	0	0	0	0	0	0	0	0	0	0	0	0	0
PRKAG3					53632	symbol	H. sapiens	53632	H. sapiens	0	0	1	0	1	0	0	0	0	1	0	0	0	1	0	0	0	0	0	1
PRKCDBP					112464	gene_synonym	H. sapiens	112464	H. sapiens	0	0	0	0	0	0	0	0	0	0	0	0	0	0	0	0	0	0	0	0
PRR32					100130613	symbol	H. sapiens	100130613	H. sapiens	0	0	0	0	0	0	0	0	0	0	0	0	0	0	0	0	0	0	0	0
PTRF					284119	gene_synonym	H. sapiens	284119	H. sapiens	0	0	0	0	0	0	0	0	0	0	0	1	0	0	0	0	0	1	0	0
RAB29					8934	symbol	H. sapiens	8934	H. sapiens	0	1	0	0	0	1	0	1	0	0	0	0	1	0	0	1	0	0	0	0
RAP1GAP2					23108	symbol	H. sapiens	23108	H. sapiens	0	0	0	0	0	0	0	0	0	0	0	0	0	0	0	0	0	0	0	0
RARRES1	RARRES1	-0.0653184	RARRES1	0.0395707	5918	symbol	H. sapiens	5918	H. sapiens	0	0	0	0	0	0	0	0	0	0	0	0	0	0	0	0	0	0	0	0
RBBP6	RBBP6	-0.0579651	RBBP6	0.0365782	5930	symbol	H. sapiens	5930	H. sapiens	1	0	0	0	0	0	0	0	0	0	0	0	0	0	0	0	0	0	0	0
REEP5	REEP5	0.0719799	REEP5	0.0362232	7905	symbol	H. sapiens	7905	H. sapiens	0	0	0	0	0	0	0	0	0	0	0	0	0	0	0	1	0	0	0	0
RGS2	RGS2	-0.000848647			5997	symbol	H. sapiens	5997	H. sapiens	1	1	0	0	0	0	0	0	1	0	0	0	0	0	0	0	0	0	0	0
RIF1					55183	symbol	H. sapiens	55183	H. sapiens	0	0	0	0	0	0	0	0	0	0	0	0	0	0	0	0	0	0	1	0
RNASEL	RNASEL	0.104846	RNASEL	-0.0360288	6041	symbol	H. sapiens	6041	H. sapiens	1	0	0	0	0	0	0	0	0	0	0	0	0	0	0	0	0	1	0	0
RRS1	RRS1	-0.0271905			23212	symbol	H. sapiens	23212	H. sapiens	0	0	0	0	0	0	0	0	0	0	0	0	1	0	0	0	0	1	0	0
RSU1	RSU1	0.067096	RSU1	0.0329145	6251	symbol	H. sapiens	6251	H. sapiens	0	0	0	0	0	0	0	0	0	0	0	0	0	0	0	0	0	0	0	0
RTN2	RTN2	0.083694	RTN2	0.0321037	6253	symbol	H. sapiens	6253	H. sapiens	1	0	0	0	0	0	0	0	0	0	0	0	1	0	0	0	0	0	0	0
S100A11	S100A11	0.134771	S100A11	0.0314984	6282	symbol	H. sapiens	6282	H. sapiens	0	0	0	0	0	0	0	0	0	0	0	0	0	0	0	0	0	0	0	0
SERPINF1	SERPINF1	0.0380973	SERPINF1	0.0293423	5176	symbol	H. sapiens	5176	H. sapiens	0	1	0	0	1	0	0	0	1	0	0	0	0	0	0	0	1	0	0	0
SFRP4	SFRP4	0.17939	SFRP4	0.0283571	6424	symbol	H. sapiens	6424	H. sapiens	0	0	0	1	0	0	0	0	1	0	0	0	0	0	0	0	1	0	0	0
SFRP5					6425	symbol	H. sapiens	6425	H. sapiens	0	0	0	0	0	0	0	0	1	0	0	0	0	0	0	0	0	0	0	0
SFXN2	SFXN2	-0.140033	SFXN2	0.0272318	118980	symbol	H. sapiens	118980	H. sapiens	0	0	1	0	0	0	0	0	0	0	0	0	0	0	0	0	0	0	0	0
SIK3	SIK3	-0.104381	SIK3	-0.027069	23387	symbol	H. sapiens	23387	H. sapiens	0	0	0	0	0	0	0	0	0	0	0	0	0	0	0	0	0	0	0	0
SLC13A4					26266	symbol	H. sapiens	26266	H. sapiens	0	0	1	0	0	0	0	0	0	0	0	0	0	0	0	0	0	0	0	0
SLC22A3	SLC22A3	0.0295725			6581	symbol	H. sapiens	6581	H. sapiens	0	0	1	0	0	0	0	0	0	0	0	0	0	0	0	0	0	0	0	0
SLC25A34	SLC25A34	-0.092559	SLC25A34	0.0251137	284723	symbol	H. sapiens	284723	H. sapiens	0	0	0	0	0	0	0	0	0	0	0	0	0	0	0	0	0	0	0	0
SLC25A38	SLC25A38	-0.117231	SLC25A38	0.0235256	54977	symbol	H. sapiens	54977	H. sapiens	0	0	1	0	0	0	0	0	0	0	0	0	0	0	0	0	0	0	0	0
SLC27A1	SLC27A1	-0.085383	SLC27A1	-0.0221663	376497	symbol	H. sapiens	376497	H. sapiens	0	0	1	0	1	0	0	0	0	0	0	0	0	0	0	0	1	0	0	1
SLC48A1					55652	symbol	H. sapiens	55652	H. sapiens	0	0	0	0	0	0	0	0	0	0	0	0	0	0	0	0	0	0	0	0
SLC6A13	SLC6A13	-0.000954889			6540	symbol	H. sapiens	6540	H. sapiens	0	0	1	0	0	0	0	0	0	1	0	0	0	0	0	0	0	0	0	0
SLTM	SLTM	-0.0698511	SLTM	-0.0221273	79811	symbol	H. sapiens	79811	H. sapiens	1	0	0	0	0	0	0	0	0	0	0	0	0	0	0	0	0	0	0	0
SMPDL3A	SMPDL3A	0.0580971	SMPDL3A	0.0219984	10924	symbol	H. sapiens	10924	H. sapiens	0	0	0	0	0	0	0	0	0	0	0	0	0	0	0	0	0	0	0	0
SNAPIN	SNAPIN	0.0210147			23557	symbol	H. sapiens	23557	H. sapiens	0	1	0	1	0	1	1	0	0	1	0	0	1	0	0	1	0	0	0	0
SNHG5					387066	symbol	H. sapiens	387066	H. sapiens	0	0	0	0	0	0	0	0	0	0	0	0	0	0	0	0	0	0	0	0
SNHG8					100093630	symbol	H. sapiens	100093630	H. sapiens	0	0	0	0	0	0	0	0	0	0	0	0	0	0	0	0	0	0	0	0
SNORD33					26818	symbol	H. sapiens	26818	H. sapiens	0	0	0	0	0	0	0	0	0	0	0	0	0	0	0	0	0	0	0	0
SNTA1	SNTA1	0.0484348	SNTA1	0.021914	6640	symbol	H. sapiens	6640	H. sapiens	0	0	0	0	0	1	0	0	0	0	0	0	0	0	0	0	0	0	0	0
SPATA6	SPATA6	0.0658863	SPATA6	0.0145125	54558	symbol	H. sapiens	54558	H. sapiens	0	0	0	0	0	0	0	0	0	0	0	0	0	0	0	0	0	0	0	0
SPG11	SPG11	-0.0114127			80208	symbol	H. sapiens	80208	H. sapiens	0	0	0	0	0	1	1	0	0	1	0	0	1	0	0	0	0	0	0	0
SPTBN1	SPTBN1	-0.0117543			6711	symbol	H. sapiens	6711	H. sapiens	0	0	0	1	0	0	0	0	0	1	0	0	0	0	0	0	0	0	0	0
SRP54C					100101806	symbol	M. musculus
STAMBPL1	STAMBPL1	-0.0334037			57559	symbol	H. sapiens	57559	H. sapiens	0	0	0	0	0	0	0	0	0	0	0	0	0	0	0	0	1	0	0	0
STAT6	STAT6	0.101304	STAT6	-0.0109167	6778	symbol	H. sapiens	6778	H. sapiens	0	0	0	0	0	0	0	0	0	0	0	1	0	0	0	0	1	0	1	0
STIM2	STIM2	0.0373484	STIM2	-0.00817561	57620	symbol	H. sapiens	57620	H. sapiens	0	0	0	0	0	0	0	0	0	0	0	0	0	0	0	0	0	0	0	0
SULF2	SULF2	0.0761389	SULF2	-0.00723924	55959	symbol	H. sapiens	55959	H. sapiens	0	0	0	0	0	0	0	0	0	0	0	0	0	0	0	0	0	0	0	0
SYNPO2	SYNPO2	0.132454	SYNPO2	0.00677977	171024	symbol	H. sapiens	171024	H. sapiens	0	0	0	0	0	0	0	0	0	0	0	0	0	0	0	0	0	0	0	0
TADA2B					93624	symbol	H. sapiens	93624	H. sapiens	0	0	0	0	0	0	0	0	0	0	0	0	0	0	0	0	0	0	0	0
TLN2	TLN2	0.0263784			83660	symbol	H. sapiens	83660	H. sapiens	0	0	0	0	0	0	0	0	0	0	0	0	0	0	0	0	0	0	0	0
TMEM45B					120224	symbol	H. sapiens	120224	H. sapiens	0	0	0	0	0	0	0	0	0	0	0	0	0	0	0	0	0	0	0	0
TPCN1	TPCN1	0.052754	TPCN1	-0.00645575	53373	symbol	H. sapiens	53373	H. sapiens	1	0	0	0	0	0	0	0	0	0	0	0	0	0	0	0	0	0	0	0
TPRGL					127262	gene_synonym	H. sapiens	127262	H. sapiens	0	0	0	0	0	0	0	0	0	0	0	0	0	0	0	0	0	0	0	0
TRAIP	TRAIP	0.0242278			10293	symbol	H. sapiens	10293	H. sapiens	0	0	0	0	0	0	0	0	0	0	0	0	0	0	0	0	0	0	0	0
TRIM67	TRIM67	0.0207848			440730	symbol	H. sapiens	440730	H. sapiens	1	1	0	0	0	0	0	0	0	0	0	0	0	0	0	0	0	0	0	0
TRP53INP2					68728	symbol	M. musculus	58476	H. sapiens	0	0	0	0	0	0	1	0	0	0	0	0	0	0	0	0	0	0	0	0
TSC22D4	TSC22D4	0.00366006			81628	symbol	H. sapiens	81628	H. sapiens	0	0	0	0	0	0	0	0	0	0	0	0	0	0	0	0	0	0	0	0
TST	TST	-0.0850082	TST	0.00567723	7263	symbol	H. sapiens	7263	H. sapiens	0	0	1	0	0	0	0	0	0	0	0	0	0	0	0	0	0	0	0	0
TUBA1A	TUBA1A	0.136057	TUBA1A	-0.00385863	7846	symbol	H. sapiens	7846	H. sapiens	0	0	0	0	0	1	1	0	0	1	0	0	1	0	0	0	0	0	0	0
TUBA1C					84790	symbol	H. sapiens	84790	H. sapiens	0	0	0	0	0	0	1	0	0	1	0	0	0	0	0	0	0	0	1	0
TUBG2					27175	symbol	H. sapiens	27175	H. sapiens	0	0	0	0	0	0	0	0	0	0	0	0	0	0	0	0	0	0	0	0
TUSC5					286753	gene_synonym	H. sapiens	286753	H. sapiens	0	0	0	0	0	1	0	0	0	0	0	0	1	0	0	0	1	0	0	0
UBLCP1	UBLCP1	-0.0731462	UBLCP1	0.00318859	134510	symbol	H. sapiens	134510	H. sapiens	0	0	0	0	0	0	0	0	0	0	0	0	0	0	0	0	0	0	0	0
UBQLN2	UBQLN2	0.033492			29978	symbol	H. sapiens	29978	H. sapiens	1	0	0	1	0	0	1	0	0	1	0	0	0	0	0	0	0	0	0	0
UFSP2	UFSP2	0.015713			55325	symbol	H. sapiens	55325	H. sapiens	0	0	0	0	0	0	0	0	0	0	0	0	0	0	0	0	0	0	0	0
ULK2	ULK2	0.0158454			9706	symbol	H. sapiens	9706	H. sapiens	1	1	0	0	0	0	1	1	0	0	0	0	0	0	0	0	0	0	0	0
VGLL3	VGLL3	0.155169	VGLL3	-0.000874268	389136	symbol	H. sapiens	389136	H. sapiens	0	0	0	0	0	0	0	0	0	0	0	0	0	0	0	0	0	0	0	0
VIM	VIM	0.023083			7431	symbol	H. sapiens	7431	H. sapiens	1	1	0	0	1	0	0	0	0	1	0	0	0	0	0	0	1	0	0	0
WDR34					89891	gene_synonym	H. sapiens	89891	H. sapiens	0	0	0	0	0	0	0	0	0	1	0	0	0	0	0	0	0	0	0	0
ZFYVE28					57732	symbol	H. sapiens	57732	H. sapiens	0	0	0	0	0	0	0	0	1	0	0	0	0	0	0	0	0	0	0	0

### Sheet: GO_term summary
GroupID	Category	Term	Description
1_Summary	GO Biological Processes	GO:1903311	regulation of mRNA metabolic process
1_Member	GO Biological Processes	GO:1903311	regulation of mRNA metabolic process
1_Member	GO Biological Processes	GO:0031329	regulation of cellular catabolic process
1_Member	GO Biological Processes	GO:0016071	mRNA metabolic process
1_Member	GO Biological Processes	GO:0031331	positive regulation of cellular catabolic process
1_Member	GO Biological Processes	GO:0043488	regulation of mRNA stability
1_Member	GO Biological Processes	GO:0009896	positive regulation of catabolic process
1_Member	GO Biological Processes	GO:0043487	regulation of RNA stability
1_Member	GO Biological Processes	GO:0034248	regulation of amide metabolic process
1_Member	GO Biological Processes	GO:0061013	regulation of mRNA catabolic process
1_Member	GO Biological Processes	GO:0006417	regulation of translation
1_Member	GO Biological Processes	GO:1903313	positive regulation of mRNA metabolic process
1_Member	GO Biological Processes	GO:0006402	mRNA catabolic process
2_Summary	GO Biological Processes	GO:0010975	regulation of neuron projection development
2_Member	GO Biological Processes	GO:0010975	regulation of neuron projection development
2_Member	GO Biological Processes	GO:0120035	regulation of plasma membrane bounded cell projection organization
2_Member	GO Biological Processes	GO:0031344	regulation of cell projection organization
2_Member	GO Biological Processes	GO:0031346	positive regulation of cell projection organization
2_Member	GO Biological Processes	GO:0010976	positive regulation of neuron projection development
3_Summary	GO Biological Processes	GO:1990542	mitochondrial transmembrane transport
3_Member	GO Biological Processes	GO:1990542	mitochondrial transmembrane transport
3_Member	GO Biological Processes	GO:0006631	fatty acid metabolic process
3_Member	WikiPathways	WP2878	PPAR-alpha pathway
3_Member	GO Biological Processes	GO:0032787	monocarboxylic acid metabolic process
3_Member	GO Biological Processes	GO:1905039	carboxylic acid transmembrane transport
3_Member	GO Biological Processes	GO:1903825	organic acid transmembrane transport
3_Member	GO Biological Processes	GO:0015718	monocarboxylic acid transport
3_Member	GO Biological Processes	GO:0046942	carboxylic acid transport
3_Member	GO Biological Processes	GO:0015849	organic acid transport
3_Member	GO Biological Processes	GO:0072348	sulfur compound transport
3_Member	GO Biological Processes	GO:0015909	long-chain fatty acid transport
3_Member	GO Biological Processes	GO:0001676	long-chain fatty acid metabolic process
3_Member	WikiPathways	WP3942	PPAR signaling pathway
4_Summary	GO Biological Processes	GO:0002090	regulation of receptor internalization
4_Member	GO Biological Processes	GO:0002090	regulation of receptor internalization
4_Member	GO Biological Processes	GO:0048259	regulation of receptor-mediated endocytosis
4_Member	GO Biological Processes	GO:0048260	positive regulation of receptor-mediated endocytosis
4_Member	GO Biological Processes	GO:0051098	regulation of binding
4_Member	GO Biological Processes	GO:0071709	membrane assembly
4_Member	GO Biological Processes	GO:0044091	membrane biogenesis
4_Member	GO Biological Processes	GO:0051099	positive regulation of binding
5_Summary	GO Biological Processes	GO:0071398	cellular response to fatty acid
5_Member	GO Biological Processes	GO:0071398	cellular response to fatty acid
5_Member	GO Biological Processes	GO:0070542	response to fatty acid
5_Member	KEGG Pathway	hsa04931	Insulin resistance
5_Member	GO Biological Processes	GO:0045923	positive regulation of fatty acid metabolic process
5_Member	GO Biological Processes	GO:0019216	regulation of lipid metabolic process
5_Member	GO Biological Processes	GO:0071396	cellular response to lipid
5_Member	KEGG Pathway	hsa04920	Adipocytokine signaling pathway
6_Summary	GO Biological Processes	GO:0001921	positive regulation of receptor recycling
6_Member	GO Biological Processes	GO:0001921	positive regulation of receptor recycling
6_Member	GO Biological Processes	GO:0001919	regulation of receptor recycling
6_Member	GO Biological Processes	GO:0032438	melanosome organization
6_Member	GO Biological Processes	GO:0048753	pigment granule organization
6_Member	GO Biological Processes	GO:0050808	synapse organization
6_Member	GO Biological Processes	GO:0016050	vesicle organization
6_Member	GO Biological Processes	GO:0033059	cellular pigmentation
7_Summary	KEGG Pathway	hsa05014	Amyotrophic lateral sclerosis
7_Member	KEGG Pathway	hsa05014	Amyotrophic lateral sclerosis
7_Member	GO Biological Processes	GO:1905037	autophagosome organization
7_Member	GO Biological Processes	GO:0016236	macroautophagy
7_Member	GO Biological Processes	GO:0007033	vacuole organization
7_Member	GO Biological Processes	GO:0000045	autophagosome assembly
7_Member	KEGG Pathway	hsa04140	Autophagy - animal
7_Member	GO Biological Processes	GO:0006914	autophagy
7_Member	GO Biological Processes	GO:0061919	process utilizing autophagic mechanism
7_Member	GO Biological Processes	GO:0000422	autophagy of mitochondrion
7_Member	GO Biological Processes	GO:0061726	mitochondrion disassembly
8_Summary	GO Biological Processes	GO:0007005	mitochondrion organization
8_Member	GO Biological Processes	GO:0007005	mitochondrion organization
9_Summary	GO Biological Processes	GO:0060192	negative regulation of lipase activity
9_Member	GO Biological Processes	GO:0060192	negative regulation of lipase activity
9_Member	GO Biological Processes	GO:0060191	regulation of lipase activity
9_Member	GO Biological Processes	GO:0044092	negative regulation of molecular function
9_Member	GO Biological Processes	GO:0010517	regulation of phospholipase activity
10_Summary	Reactome Gene Sets	R-HSA-9663891	Selective autophagy
10_Member	Reactome Gene Sets	R-HSA-9663891	Selective autophagy
10_Member	Reactome Gene Sets	R-HSA-9619483	Activation of AMPK downstream of NMDARs
10_Member	Reactome Gene Sets	R-HSA-438064	Post NMDA receptor activation events
10_Member	Reactome Gene Sets	R-HSA-112315	Transmission across Chemical Synapses
10_Member	Reactome Gene Sets	R-HSA-1632852	Macroautophagy
10_Member	Reactome Gene Sets	R-HSA-9646399	Aggrephagy
10_Member	Reactome Gene Sets	R-HSA-9612973	Autophagy
10_Member	Reactome Gene Sets	R-HSA-442755	Activation of NMDA receptors and postsynaptic events
10_Member	Reactome Gene Sets	R-HSA-112316	Neuronal System
10_Member	Reactome Gene Sets	R-HSA-5620924	Intraflagellar transport
10_Member	KEGG Pathway	hsa05132	Salmonella infection
10_Member	Reactome Gene Sets	R-HSA-199991	Membrane Trafficking
10_Member	Reactome Gene Sets	R-HSA-422475	Axon guidance
10_Member	GO Biological Processes	GO:0030705	cytoskeleton-dependent intracellular transport
11_Summary	GO Biological Processes	GO:0006720	isoprenoid metabolic process
11_Member	GO Biological Processes	GO:0006720	isoprenoid metabolic process
11_Member	GO Biological Processes	GO:0001523	retinoid metabolic process
11_Member	GO Biological Processes	GO:0016101	diterpenoid metabolic process
11_Member	Reactome Gene Sets	R-HSA-5362517	Signaling by Retinoic Acid
11_Member	GO Biological Processes	GO:0034308	primary alcohol metabolic process
11_Member	GO Biological Processes	GO:0006721	terpenoid metabolic process
11_Member	GO Biological Processes	GO:0042572	retinol metabolic process
11_Member	Reactome Gene Sets	R-HSA-2187338	Visual phototransduction
11_Member	GO Biological Processes	GO:0010817	regulation of hormone levels
11_Member	KEGG Pathway	hsa00830	Retinol metabolism
12_Summary	WikiPathways	WP5101	Congenital generalized lipodystrophy
12_Member	WikiPathways	WP5101	Congenital generalized lipodystrophy
12_Member	WikiPathways	WP395	IL-4 signaling pathway
13_Summary	GO Biological Processes	GO:0034504	protein localization to nucleus
13_Member	GO Biological Processes	GO:0034504	protein localization to nucleus
13_Member	GO Biological Processes	GO:0006913	nucleocytoplasmic transport
13_Member	GO Biological Processes	GO:0051169	nuclear transport
13_Member	GO Biological Processes	GO:0006886	intracellular protein transport
13_Member	GO Biological Processes	GO:0006606	protein import into nucleus
13_Member	GO Biological Processes	GO:0051170	import into nucleus
14_Summary	WikiPathways	WP4861	Endoplasmic reticulum stress response in coronavirus infection
14_Member	WikiPathways	WP4861	Endoplasmic reticulum stress response in coronavirus infection
14_Member	GO Biological Processes	GO:0006112	energy reserve metabolic process
14_Member	GO Biological Processes	GO:0005977	glycogen metabolic process
14_Member	GO Biological Processes	GO:0006091	generation of precursor metabolites and energy
14_Member	GO Biological Processes	GO:0044042	glucan metabolic process
14_Member	GO Biological Processes	GO:0015980	energy derivation by oxidation of organic compounds
15_Summary	Reactome Gene Sets	R-HSA-77595	Processing of Intronless Pre-mRNAs
15_Member	Reactome Gene Sets	R-HSA-77595	Processing of Intronless Pre-mRNAs
15_Member	GO Biological Processes	GO:0031124	mRNA 3'-end processing
15_Member	Reactome Gene Sets	R-HSA-75067	Processing of Capped Intronless Pre-mRNA
15_Member	GO Biological Processes	GO:0031123	RNA 3'-end processing
15_Member	KEGG Pathway	hsa03015	mRNA surveillance pathway
15_Member	Reactome Gene Sets	R-HSA-72187	mRNA 3'-end processing
15_Member	Reactome Gene Sets	R-HSA-73856	RNA Polymerase II Transcription Termination
16_Summary	GO Biological Processes	GO:0032386	regulation of intracellular transport
16_Member	GO Biological Processes	GO:0032386	regulation of intracellular transport
16_Member	GO Biological Processes	GO:0046822	regulation of nucleocytoplasmic transport
17_Summary	GO Biological Processes	GO:0032870	cellular response to hormone stimulus
17_Member	GO Biological Processes	GO:0032870	cellular response to hormone stimulus
17_Member	GO Biological Processes	GO:0009725	response to hormone
17_Member	GO Biological Processes	GO:1901699	cellular response to nitrogen compound
17_Member	GO Biological Processes	GO:1901652	response to peptide
18_Summary	GO Biological Processes	GO:0034470	ncRNA processing
18_Member	GO Biological Processes	GO:0034470	ncRNA processing
18_Member	GO Biological Processes	GO:0034660	ncRNA metabolic process
18_Member	GO Biological Processes	GO:0042254	ribosome biogenesis
18_Member	GO Biological Processes	GO:0022613	ribonucleoprotein complex biogenesis
18_Member	GO Biological Processes	GO:0001510	RNA methylation
18_Member	GO Biological Processes	GO:0016072	rRNA metabolic process
19_Summary	GO Biological Processes	GO:0002639	positive regulation of immunoglobulin production
19_Member	GO Biological Processes	GO:0002639	positive regulation of immunoglobulin production
19_Member	GO Biological Processes	GO:0002637	regulation of immunoglobulin production
19_Member	GO Biological Processes	GO:0061180	mammary gland epithelium development
19_Member	WikiPathways	WP3888	VEGFA-VEGFR2 signaling
19_Member	GO Biological Processes	GO:0042113	B cell activation
19_Member	GO Biological Processes	GO:0030098	lymphocyte differentiation
20_Summary	GO Biological Processes	GO:0008610	lipid biosynthetic process
20_Member	GO Biological Processes	GO:0008610	lipid biosynthetic process
20_Member	GO Biological Processes	GO:0044283	small molecule biosynthetic process
