## Supplementary Table S2 for "Identification of a specific set of genes predicting obesity before phenotype appearance"

### Sheet: Feuil1
ID	reference	organism	technology	description	cell type	tissu	desease	sex	n=	BMI
E-GEOD-2508	https://europepmc.org/article/MED/16059715 [20]	Homo sapiens	Microarray	Pima Indian	isolated adipocytes	abdominal subcutaneous	non-diabetic lean	male	10	25
	https://www.ebi.ac.uk/biostudies/arrayexpress/studies/E-GEOD-2508						non-diabetic obese	male	9	55
							non-diabetic lean	female	10	25
							non-diabetic obese	female	10	55
E-GEOD-9624	https://www.ebi.ac.uk/biostudies/arrayexpress/studies/E-GEOD-9624?query=E-GEOD-9624	Homo sapiens	Microarray	children prepubertal	tissue	omental adipose tissue	obese	male	5
	https://www.mdpi.com/1422-0067/16/4/7723 [21]						normal weight	male	6
MTAB6728	https://www.nature.com/articles/s41366-018-0275-y [22]	Homo sapiens	Microarray	adult	isolated adipocytes	subcutaneous adipose tissue	obese	male/female	12	45
	https://www.ebi.ac.uk/biostudies/arrayexpress/studies/E-MTAB-6728?query=E-MTAB-6728						lean	male/female	12	24
GSE166047	https://doi.org/10.3390/ijms22041989 [23]	Homo sapiens	RNAseq	adult	tissue	subcutaneous adipose tissue	Lean	female	5	24.3 ± 0.9
	https://www.ncbi.nlm.nih.gov/bioproject/699024						obese	female	5	38.2 ± 4.6
							obese diabete type 2	female	5	38.1 ± 11.8
							obese	male	5	36.9 ± 3.5
[20]	Lee, Y.H., Nair, S., Rousseau, E., Tataranni, P.A., Bogardus, C., Permana, P.A., et al., 2006. Microarray profiling of isolated abdominal subcutaneous adipocytes from obese vs non-obese Pima Indians: increased expression of inflammation-related genes.
[21]	Aguilera, C., Gomez-Llorente, C., Tofe, I., Gil-Campos, M., Cañete, R., Gil, Á., 2015. Genome-Wide Expression in Visceral Adipose Tissue from Obese Prepubertal Children. International Journal of Molecular Sciences 16(12): 7723–37, Doi: 10.3390/ijms16047723.
[22]	Bjune, J.-I., Haugen, C., Gudbrandsen, O., Nordbø, O.P., Nielsen, H.J., Våge, V., et al., 2019. IRX5 regulates adipocyte amyloid precursor protein and mitochondrial respiration in obesity. International Journal of Obesity 43(11): 2151–62, Doi: 10.1038/s41366-018-0275-y.
[23]	Rey, F., Messa, L., Pandini, C., Launi, R., Barzaghini, B., Micheletto, G., et al., 2021. Transcriptome Analysis of Subcutaneous Adipose Tissue from Severely Obese Patients Highlights Deregulation Profiles in Coding and Non-Coding Oncogenes. International Journal of Molecular Sciences 22(4): 1989, Doi: 10.3390/ijms22041989.
